# Activation-dependent lentiviruses enable antigen-specific T cell expansion and transduction

**DOI:** 10.64898/2026.05.11.724165

**Authors:** Blake E. Smith, Lindsey M. Draper, Andrea Garmilla, Caleb R. Perez, Nishant Singh, Lucia T. Padilla, Ellen J. K. Xu, Stephanie A. Gaglione, Jiao Shen, Winiffer D. Conce Alberto, Qingyang Henry Zhao, Connor S. Dobson, Kole T. Roybal, Michael Dougan, Michael E. Birnbaum, Stephanie K. Dougan

## Abstract

Cancer immunotherapies rely on tumor-specific T cells, which arise endogenously in most patients with cancer, but can be low frequency and poorly functional. Methods to specifically identify, expand, and manipulate tumor-specific T cells at the rare frequencies found in peripheral blood would enable new immunotherapeutic strategies. Here, we demonstrate an approach to virally transduce polyclonal tumor-reactive T cells across any MHC haplotype and in the absence of knowing the cognate antigen. By generating lentiviral vectors that selectively transduce cells expressing 4-1BB (CD137), a marker of T cell activation, we can transduce antigen-specific T cells with user-defined genetic cargoes that can selectively expand and track individual clonotypes via single-cell sequencing. Anti-4-1BB lentiviruses (4-1BB LVs) encoding therapeutic cargoes can also enhance antigen-specific T cells to extend survival in a xenograft model of human melanoma and transduce tumor-infiltrating T cells from patients with ovarian cancer. Overall, the 4-1BB LV platform targets antigen-specific T cells in a manner agnostic to both the antigen and presenting MHC, with potential applications in adoptive cell therapy manufacturing and TCR identification.

**One Sentence Summary:** Engineered lentiviral vectors targeting 4-1BB selectively activate, expand, and transduce antigen-specific T cells with immunomodulatory cargo.
