## Supplementary material for "Activation-dependent lentiviruses enable antigen-specific T cell expansion and transduction": Table S1

### Sheet: type I_a-4-1BB scFv
Type I TM anti-4-1BB scFvs	SP, FLAG, scFv VH-(G4S)3-VL, IgG4 hinge, TM	scFv VH	scFv VL
TABBY 106 scFv	MALPVTALLLPLALLLHAARPGDYKDDDDKQVQLQQSGAELAKPGTSVKLSCKASGYTFTSYYIYWVKQRPGQGLEWIGNIWPGNGGTFYGEKFMGKATFTADTSSSTAYMLLGSLTPEDSAYYFCARRPDYSGDDYFDYWGQGVLVTVSSGGGGSGGGGSGGGGSQVVLTQPKSVSTSLKSTVKLSCKLNSGNIGSYYVHWYQQHAGRSPTTMIYRDDKRPDGVPDRFSGSIDSSSNSAFLTINNVQTEDDAIYFCHSYDSTITPVFGGGTKLTVLASESKYGPPCPPCPAVGQDTQEVIVVPHSLPFKVVVISAILALVVLTIISLIILIMLWQKKPR*	QVQLQQSGAELAKPGTSVKLSCKASGYTFTSYYIYWVKQRPGQGLEWIGNIWPGNGGTFYGEKFMGKATFTADTSSSTAYMLLGSLTPEDSAYYFCARRPDYSGDDYFDYWGQGVLVTVSS	QVVLTQPKSVSTSLKSTVKLSCKLNSGNIGSYYVHWYQQHAGRSPTTMIYRDDKRPDGVPDRFSGSIDSSSNSAFLTINNVQTEDDAIYFCHSYDSTITPVFGGGTKLTVL
TABBY 107 scFv	MALPVTALLLPLALLLHAARPGDYKDDDDKQVKLVQSGAALVKPGASVKMSCKASDYTFNDYWVSWVKQRHGESLEWIGEIYPNSGATNFNGKFRGKATLTVDNPTSTAYMELSRLTSEDSAIYYCTREYTRDWFAYWGQGTLVTVSSGGGGSGGGGSGGGGSDVVLTQTPSILSATIGQSVSISCRSSQSLLDSDGNTYLYWFLQRPGQSPQRLIYLVSNLGSGVPNRFSGSGSGTDFTLKISGVEAEDLGIYYCMQPTHAPYTFGAGTKLELKASESKYGPPCPPCPAVGQDTQEVIVVPHSLPFKVVVISAILALVVLTIISLIILIMLWQKKPR*	QVKLVQSGAALVKPGASVKMSCKASDYTFNDYWVSWVKQRHGESLEWIGEIYPNSGATNFNGKFRGKATLTVDNPTSTAYMELSRLTSEDSAIYYCTREYTRDWFAYWGQGTLVTVSS	DVVLTQTPSILSATIGQSVSISCRSSQSLLDSDGNTYLYWFLQRPGQSPQRLIYLVSNLGSGVPNRFSGSGSGTDFTLKISGVEAEDLGIYYCMQPTHAPYTFGAGTKLELK
Urelumab scFv	MALPVTALLLPLALLLHAARPGDYKDDDDKQVQLQQWGAGLLKPSETLSLTCAVYGGSFSGYYWSWIRQSPEKGLEWIGEINHGGYVTYNPSLESRVTISVDTSKNQFSLKLSSVTAADTAVYYCARDYGPGNYDWYFDLWGRGTLVTVSSGGGGSGGGGSGGGGSEIVLTQSPATLSLSPGERATLSCRASQSVSSYLAWYQQKPGQAPRLLIYDASNRATGIPARFSGSGSGTDFTLTISSLEPEDFAVYYCQQRSNWPPALTFGGGTKVEIKASESKYGPPCPPCPAVGQDTQEVIVVPHSLPFKVVVISAILALVVLTIISLIILIMLWQKKPR*	QVQLQQWGAGLLKPSETLSLTCAVYGGSFSGYYWSWIRQSPEKGLEWIGEINHGGYVTYNPSLESRVTISVDTSKNQFSLKLSSVTAADTAVYYCARDYGPGNYDWYFDLWGRGTLVTVSS	EIVLTQSPATLSLSPGERATLSCRASQSVSSYLAWYQQKPGQAPRLLIYDASNRATGIPARFSGSGSGTDFTLTISSLEPEDFAVYYCQQRSNWPPALTFGGGTKVEIK
Utomilumab scFv	MALPVTALLLPLALLLHAARPGDYKDDDDKEVQLVQSGAEVKKPGESLRISCKGSGYSFSTYWISWVRQMPGKGLEWMGKIYPGDSYTNYSPSFQGQVTISADKSISTAYLQWSSLKASDTAMYYCARGYGIFDYWGQGTLVTVSSGGGGSGGGGSGGGGSSYELTQPPSVSVSPGQTASITCSGDNIGDQYAHWYQQKPGQSPVLVIYQDKNRPSGIPERFSGSNSGNTATLTISGTQAMDEADYYCATYTGFGSLAVFGGGTKLTVLASESKYGPPCPPCPAVGQDTQEVIVVPHSLPFKVVVISAILALVVLTIISLIILIMLWQKKPR*	EVQLVQSGAEVKKPGESLRISCKGSGYSFSTYWISWVRQMPGKGLEWMGKIYPGDSYTNYSPSFQGQVTISADKSISTAYLQWSSLKASDTAMYYCARGYGIFDYWGQGTLVTVSS	SYELTQPPSVSVSPGQTASITCSGDNIGDQYAHWYQQKPGQSPVLVIYQDKNRPSGIPERFSGSNSGNTATLTISGTQAMDEADYYCATYTGFGSLAVFGGGTKLTVL

### Sheet: type I_4-1BBL
Type I TM 4-1BBL series	SP, ECD, linker / hinge / stalk, TM
h4-1BBL PDGFR	MEFGLSWLFLVAILKGVQCGLLDLRQGMFAQLVAQNVLLIDGPLSWYSDPGLAGVSLTGGLSYKEDTKELVVAKAGVYYVFFQLELRRVVAGEGSGSVSLALHLQPLRSAAGAAALALTVDLPPASSEARNSAFGFQGRLLHLSAGQRLGVHLHTEARARHAWQLTQGATVLGLFRVTPEIPAGLPSPRSEGSAVGQDTQEVIVVPHSLPFKVVVISAILALVVLTIISLIILIMLWQKKPR*
h4-1BBL IgG4 hinge + PDGFR	MEFGLSWLFLVAILKGVQCGLLDLRQGMFAQLVAQNVLLIDGPLSWYSDPGLAGVSLTGGLSYKEDTKELVVAKAGVYYVFFQLELRRVVAGEGSGSVSLALHLQPLRSAAGAAALALTVDLPPASSEARNSAFGFQGRLLHLSAGQRLGVHLHTEARARHAWQLTQGATVLGLFRVTPEIPAGLPSPRSEASESKYGPPCPPCPAVGQDTQEVIVVPHSLPFKVVVISAILALVVLTIISLIILIMLWQKKPR*
h4-1BBL CD8a stalk + PDGFR	MEFGLSWLFLVAILKGVQCGLLDLRQGMFAQLVAQNVLLIDGPLSWYSDPGLAGVSLTGGLSYKEDTKELVVAKAGVYYVFFQLELRRVVAGEGSGSVSLALHLQPLRSAAGAAALALTVDLPPASSEARNSAFGFQGRLLHLSAGQRLGVHLHTEARARHAWQLTQGATVLGLFRVTPEIPAGLPSPRSEASAKPTTTPAPRPPTPAPTIASQPLSLRPEAARPAAGGAVHTRGLDFAKVVVISAILALVVLTIISLIILIMLWQKKPR*
h4-1BBL CD8a stalk nat + TM	MEFGLSWLFLVAILKGVQCGLLDLRQGMFAQLVAQNVLLIDGPLSWYSDPGLAGVSLTGGLSYKEDTKELVVAKAGVYYVFFQLELRRVVAGEGSGSVSLALHLQPLRSAAGAAALALTVDLPPASSEARNSAFGFQGRLLHLSAGQRLGVHLHTEARARHAWQLTQGATVLGLFRVTPEIPAGLPSPRSEASTTTPAPRPPTPAPTIASQPLSLRPEACRPAAGGAVHTRGLDFACDIYIWAPLAGTCGVLLLSLVITGGVKRGRK*
m4-1BBL PDGFR	MEFGLSWLFLVAILKGVQCNTTQQGSPVFAKLLAKNQASLCNTTLNWHSQDGAGSSYLSQGLRYEEDKKELVVDSPGLYYVFLELKLSPTFTNTGHKVQGWVSLVLQAKPQVDDFDNLALTVELFPCSMENKLVDRSWSQLLLLKAGHRLSVGLRAYLHGAQDAYRDWELSYPNTTSFGLFLVKPDNPWEGSAVGQDTQEVIVVPHSLPFKVVVISAILALVVLTIISLIILIMLWQKKPR*

### Sheet: type II_4-1BBL
Type II TM 4-1BBL series	ICD, TM, ECD
h4-1BBL full-length (FL)	MEYASDASLDPEAPWPPAPRARACRVLPWALVAGLLLLLLLAAACAVFLACPWAVSGARASPGSAASPRLREGPELSPDDPAGLLDLRQGMFAQLVAQNVLLIDGPLSWYSDPGLAGVSLTGGLSYKEDTKELVVAKAGVYYVFFQLELRRVVAGEGSGSVSLALHLQPLRSAAGAAALALTVDLPPASSEARNSAFGFQGRLLHLSAGQRLGVHLHTEARARHAWQLTQGATVLGLFRVTPEIPAGLPSPRSE*
h4-1BBL d15AA	MPWPPAPRARACRVLPWALVAGLLLLLLLAAACAVFLACPWAVSGARASPGSAASPRLREGPELSPDDPAGLLDLRQGMFAQLVAQNVLLIDGPLSWYSDPGLAGVSLTGGLSYKEDTKELVVAKAGVYYVFFQLELRRVVAGEGSGSVSLALHLQPLRSAAGAAALALTVDLPPASSEARNSAFGFQGRLLHLSAGQRLGVHLHTEARARHAWQLTQGATVLGLFRVTPEIPAGLPSPRSE*
h4-1BBL d10AA	MPRARACRVLPWALVAGLLLLLLLAAACAVFLACPWAVSGARASPGSAASPRLREGPELSPDDPAGLLDLRQGMFAQLVAQNVLLIDGPLSWYSDPGLAGVSLTGGLSYKEDTKELVVAKAGVYYVFFQLELRRVVAGEGSGSVSLALHLQPLRSAAGAAALALTVDLPPASSEARNSAFGFQGRLLHLSAGQRLGVHLHTEARARHAWQLTQGATVLGLFRVTPEIPAGLPSPRSE*
h4-1BBL d5AA	MCRVLPWALVAGLLLLLLLAAACAVFLACPWAVSGARASPGSAASPRLREGPELSPDDPAGLLDLRQGMFAQLVAQNVLLIDGPLSWYSDPGLAGVSLTGGLSYKEDTKELVVAKAGVYYVFFQLELRRVVAGEGSGSVSLALHLQPLRSAAGAAALALTVDLPPASSEARNSAFGFQGRLLHLSAGQRLGVHLHTEARARHAWQLTQGATVLGLFRVTPEIPAGLPSPRSE*
