## Supplementary material for "Activation-dependent lentiviruses enable antigen-specific T cell expansion and transduction": Table S2

### Sheet: Cargo plasmids
Construct name	Cargo sequence (N -> C terminus)	Cargo description
pBS_ZsGreen	MAQSKHGLTKEMTMKYRMEGCVDGHKFVITGEGIGYPFKGKQAINLCVVEGGPLPFAEDILSAAFMYGNRVFTEYPQDIVDYFKNSCPAGYTWDRSFLFEDGAVCICNADITVSVEENCMYHESKFYGVNFPADGPVMKKMTDNWEPSCEKIIPVPKQGILKGDVSMYLLLKDGGRLRCQFDTVYKAKSVPRKMPDWHFIQHKLTREDRSDAKNQKWHLTEHAIASGSALP*	ZsGreen fluorophore
pHIV-h41BB-IRES-tEGFR	MGNSCYNIVATLLLVLNFERTRSLQDPCSNCPAGTFCDNNRNQICSPCPPNSFSSAGGQRTCDICRQCKGVFRTRKECSSTSNAECDCTPGFHCLGAGCSMCEQDCKQGQELTKKGCKDCCFGTFNDQKRGICRPWTNCSLDGKSVLVNGTKERDVVCGPSPADLSPGASSVTPPAPAREPGHSPQIISFFLALTSTALLFLLFFLTLRFSVVKRGRKKLLYIFKQPFMRPVQTTQEEDGCSCRFPEEEEGGCEL* MLLLVTSLLLCELPHPAFLLIPKVCNGIGIGEFKDSLSINATNIKHFKNCTSISGDLHILPVAFRGDSFTHTPPLDPQELDILKTVKEITGFLLIQAWPENRTDLHAFENLEIIRGRTKQHGQFSLAVVSLNITSLGLRSLK…	h4-1BB full-length protein (Uniprot: Q07011) to generate h4-1BB Jurkat cell line. Truncated EGFR (tEGFR) used to orthogonally detect cells.
pHIV-m41BB-IRES-tEGFR	MGNNCYNVVVIVLLLVGCEKVGAVQNSCDNCQPGTFCRKYNPVCKSCPPSTFSSIGGQPNCNICRVCAGYFRFKKFCSSTHNAECECIEGFHCLGPQCTRCEKDCRPGQELTKQGCKTCSLGTFNDQNGTGVCRPWTNCSLDGRSVLKTGTTEKDVVCGPPVVSFSPSTTISVTPEGGPGGHSLQVLTLFLALTSALLLALIFITLLFSVLKWIRKKFPHIFKQPFKKTTGAAQEEDACSCRCPQEEEGGGGGYEL* MLLLVTSLLLCELPHPAFLLIPKVCNGIGIGEFKDSLSINATNIKHFKNCTSISGDLHILPVAFRGDSFTHTPPLDPQELDILKTVKEITGFLLIQAWPENRTDLHAFENLEIIRGRTKQHGQFSLAVVSLNITSLGLRSL…	m4-1BB full-length protein (Uniprot: P20334) to generate m4-1BB Jurkat cell line. Truncated EGFR (tEGFR) used to orthogonally detect cells.
pBS_Neo2-P2A-ZsGreen	MEFGLSWVFLVALFRGVQCGSHMPKKKIQLHAEHALYDALMILNIVKTNSPPAEEKLEDYAFNFELILEEIARLFESGDQKDEAEKAKRMKEWMKRIKTTASEDEQEEMANAIITILQSWIFSGGGGSGGGGSGGGGSLLPSWAITLISVNGIFVICCLTYCFAPRCREGSGATNFSLLKQAGDVEENPGPMAQSKHGLTKEMTMKYRMEGCVDGHKFVITGEGIGYPFKGKQAINLCVVEGGPLPFAEDILSAAFMYGNRVFTEYPQDIVDYFKNSCPAGYTWDRSFLFEDGAVCICNADITVSVEENCMYHESKFYGVNFPADGPVMKKMTDNWEPSCEKIIPVPKQGILKGDVSMYLLLKDGGRLRCQFDTVYKAKSVPRKMPDWHFIQHKLTRED…	Neo2/15 cargo in pBS_P2A-ZsGreen cargo vector. IgH signal peptide, followed by Neo2/15 linked to CD80 TM + ICD (trunc.) via (G4S)3 linker. CD80 ICD linked to P2A via GSG prior to ZsGreen, which is used to assess expression of cargo.
pBS_Fas-41BB-P2A-ZSGreen	MLGIWTLLPLVLTSVARLSSKSVNAQVTDINSKGLELRKTVTTVETQNLEGLHHDGQFCHKPCPPGERKARDCTVNGDEPDCVPCQEGKEYTDKAHFSSKCRRCRLCDEGHGLEVEINCTRTQNTKCRCKPNFFCNSTVCEHCDPCTKCEHGIIKECTLTSNTKCKEEGSRSNLGWLCLLLLPIPLIVWVKRGRKKLLYIFKQPFMRPVQTTQEEDGCSCRFPEEEEGGCELGSGATNFSLLKQAGDVEENPGPMAQSKHGLTKEMTMKYRMEGCVDGHKFVITGEGIGYPFKGKQAINLCVVEGGPLPFAEDILSAAFMYGNRVFTEYPQDIVDYFKNSCPAGYTWDRSFLFEDGAVCICNADITVSVEENCMYHESKFYGVNFPADGPVMKKMTDNW…	Fas-41BB cargo in pBS_P2A-ZsGreen cargo vector. Fas (CD95) signal peptide, ECD, and TM followed by 4-1BB ICD linked to P2A via GSG prior to ZsGreen, which is used to assess expression of cargo.
pHIV-mScarlet-GSG-NLV-IRES-tEGFR	MVSKGEAVIKEFMRFKVHMEGSMNGHEFEIEGEGEGRPYEGTQTAKLKVTKGGPLPFSWDILSPQFMYGSRAFTKHPADIPDYYKQSFPEGFKWERVMNFEDGGAVTVTQDTSLEDGTLIYKVKLRGTNFPPDGPVMQKKTMGWEASTERLYPEDGVLKGDIKMALRLKDGGRYLADFKTTYKAKKPVQMPGAYNVDRKLDITSHNEDYTVVEQYERSEGRHSTGGMDELYKGSGILARNLVPMVATVQGQN* MLLLVTSLLLCELPHPAFLLIPKVCNGIGIGEFKDSLSINATNIKHFKNCTSISGDLHILPVAFRGDSFTHTPPLDPQELDILKTVKEITGFLLIQAWPENRTDLHAFENLEIIRGRTKQHGQFSLAVVSLNITSLGLRSLKEIS…	mScarlet fluorophore with flexible GSG linker followed by NLVPMVATV antigen, flanked on both sides by 4 aa of native residues. Used to generate on-target mScarlet-NLV expressing A375 cell line. Truncated EGFR (tEGFR) used to orthogonally detect cells.
pHIV-mScarlet-GSG-ELA-IRES-tEGFR	MVSKGEAVIKEFMRFKVHMEGSMNGHEFEIEGEGEGRPYEGTQTAKLKVTKGGPLPFSWDILSPQFMYGSRAFTKHPADIPDYYKQSFPEGFKWERVMNFEDGGAVTVTQDTSLEDGTLIYKVKLRGTNFPPDGPVMQKKTMGWEASTERLYPEDGVLKGDIKMALRLKDGGRYLADFKTTYKAKKPVQMPGAYNVDRKLDITSHNEDYTVVEQYERSEGRHSTGGMDELYKGSGTTAEELAGIGILTVILGV* MLLLVTSLLLCELPHPAFLLIPKVCNGIGIGEFKDSLSINATNIKHFKNCTSISGDLHILPVAFRGDSFTHTPPLDPQELDILKTVKEITGFLLIQAWPENRTDLHAFENLEIIRGRTKQHGQFSLAVVSLNITSLGLRSLKEI…	mScarlet fluorophore with flexible GSG linker followed by ELAGIGILTV antigen, flanked on both sides by 4 aa of native residues. Used to generate off-target mScarlet-ELA expressing A375 cell line. Truncated EGFR (tEGFR) used to orthogonally detect cells.
