## Supplementary material for "Activation-dependent lentiviruses enable antigen-specific T cell expansion and transduction": Table S3

### Sheet: 95 CEF
Peptide	Virus source
LLYANSAHAL	Human adenovirus 5
VLAWTRAFV	Human adenovirus 5
TLLYVLFEV	Human adenovirus 5
RILGVLVHL	Human alphaherpesvirus 1
RLTGYPAGI	Human alphaherpesvirus 1
ALMLRLLRI	Human alphaherpesvirus 1
FLGGHVAVA	Human alphaherpesvirus 1
TLRGLFFSV	Human alphaherpesvirus 1
SVYPYDEFV	Human alphaherpesvirus 1
FLGDDPSPA	Human alphaherpesvirus 1
ALLDRDCRV	Human alphaherpesvirus 1
RLLGFADTV	Human alphaherpesvirus 1
ALHTALATV	Human alphaherpesvirus 1
MMLRDRWSL	Human alphaherpesvirus 1
FIPQYLSAV	Human alphaherpesvirus 1
FLGAGALAV	Human alphaherpesvirus 1
SQLAHLVYV	Human alphaherpesvirus 1
ALMGAVTSL	Human alphaherpesvirus 1
RLNELLAYV	Human alphaherpesvirus 1
TLLELVVSV	Human alphaherpesvirus 1
FLADAVVRL	Human alphaherpesvirus 1
FLIAYQPLL	Human alphaherpesvirus 1
FLWEDQTLL	Human alphaherpesvirus 1
ILIEGIFFA	Human alphaherpesvirus 1
LLTTPKFTV	Human alphaherpesvirus 1 strain 17
FLTCTDRSV	Human alphaherpesvirus 1 strain 17
GIFEDRAPV	Human alphaherpesvirus 1 strain 17
FVLATGDFV	Human alphaherpesvirus 1 strain 17
ALSALLTKL	Human alphaherpesvirus 1 strain 17
TMYYKDVTV	Human alphaherpesvirus 1 strain 17
TMLEDHEFV	Human alphaherpesvirus 1 strain 17
ALLGLTLGV	Human alphaherpesvirus 1 strain 17
RMLGDVMAV	Human alphaherpesvirus 1 strain 17
YLANGGFLI	Human alphaherpesvirus 1 strain 17
GLADTVVAC	Human alphaherpesvirus 2
FLVDAIVRVA	Human alphaherpesvirus 2
GFLIAYQPLL	Human alphaherpesvirus 2
FLVDAIVRV	Human alphaherpesvirus 2
SLPRSRTPI	Human alphaherpesvirus 3
ALWALPHAA	Human alphaherpesvirus 3
ILIEGIFFV	Human alphaherpesvirus 3
MILIEGIFFV	Human alphaherpesvirus 3
RNLVPMVATVQ	Human betaherpesvirus 5
CYVLEETSVML	Human betaherpesvirus 5
VLEETSVML	Human betaherpesvirus 5
YILEETSVML	Human betaherpesvirus 5
NLVPMVATV (NLV)	Human betaherpesvirus 5 (CMV)
FMDILTTCV	Human betaherpesvirus 5
LITGRLAAL	Human coronavirus 229E
LLLNCLWSV	Human coronavirus 229E
KLWHYCSTL	Human coronavirus OC43
RFIAQLLLL	Human gammaherpesvirus 4
GLGTLGAAL	Human gammaherpesvirus 4
TLTSYWRRV	Human gammaherpesvirus 4
KLGPGEEQV	Human gammaherpesvirus 4
ALLVLYSFA	Human gammaherpesvirus 4
CLGGLLTMV	Human gammaherpesvirus 4
LLDFVRFMGV	Human gammaherpesvirus 4
FLGERVTLT	Human gammaherpesvirus 4
VLQWASLAV	Human gammaherpesvirus 4
TLDTKPLSV	Human gammaherpesvirus 4
SLVIVTTFV	Human gammaherpesvirus 4
TLFIGSHVV	Human gammaherpesvirus 4
LMIIPLINV	Human gammaherpesvirus 4
FMVFLQTHI	Human gammaherpesvirus 4
LLWTLVVLL	Human gammaherpesvirus 4
LLSAWILTA	Human gammaherpesvirus 4
YLQQNWWTL	Human gammaherpesvirus 4
FLYALALLL	Human gammaherpesvirus 4
WQWEHIPPA	Human gammaherpesvirus 4
YLLEMLWRL	Human gammaherpesvirus 4
LLIEGIFFI	Human gammaherpesvirus 4
IGLITVLFL	Human gammaherpesvirus 8
LLNGWRWRL	Human gammaherpesvirus 8
GLCTLVAML (GLC)	Human herpesvirus 4 strain B95-8, (EBV)
TLDYKPLSV	Human herpesvirus 4 strain B95-8
FLDKGTYTL	Human herpesvirus 4 strain B95-8
YVLDHLIVV	Human herpesvirus 4 strain B95-8
VLFGLLCLL	Human herpesvirus 4 type 1
GILGFVFTL (GL9)	Influenza A virus (Flu)
NMLSTVLGV	Influenza A virus
RLYQNPTTYI	Influenza A virus (A/Bar-headed Goose/Qinghai/61/05(H5N1))
KLYQNPTTYI	Influenza A virus (A/Bar-headed Goose/Qinghai/61/05(H5N1))
CVNGSCFTV	Influenza A virus (A/Puerto Rico/8/1934(H1N1))
GILGFVFTLT	Influenza A virus (A/Puerto Rico/8/1934(H1N1))
KLWESPQEI	Measles morbillivirus
ILPGQDLQYV	Measles virus strain Edmonston
SMYRVFEVGV	Measles virus strain Edmonston
FMYMSLLGV	Measles virus strain Edmonston
GMNVANHFL	Mumps virus genotype G
ALDQTDIRV	Mumps virus genotype G
LLDSSTTRV	Mumps virus genotype G
VMNQVIHGV	Mumps virus genotype G
GLMEGQIVSV	Mumps virus genotype G
KLIAGVNYI	Mumps virus genotype G
